# Language Model Embedding Classifiers Enable Identification of Multiple Sclerosis-Associated BCRs and Repertoires

**DOI:** 10.64898/2026.07.07.735316

**Authors:** Graham C. Peet, Gregory P. Owens, Jeffrey L. Bennett, Arjun Krishnan, Wendy B. Macklin

**Affiliations:** Neuroscience Program, University of Colorado Anschutz Medical Campus, Aurora, CO, USA; Department of Cell and Developmental Biology, University of Colorado Anschutz Medical Campus, Aurora, CO, USA; Department of Neurology, University of Colorado Anschutz Medical Campus, Aurora, CO, USA; Department of Ophthalmology, University of Colorado Anschutz Medical Campus, Aurora, CO, USA; Program in Immunology, University of Colorado Anschutz Medical Campus, Aurora, CO, USA; Department of Biomedical Informatics, University of Colorado Anschutz Medical Campus, Aurora, CO, USA

## Abstract

Multiple sclerosis (MS) is a chronic inflammatory demyelinating disease. It affects over 2 million people worldwide but has historically been challenging to diagnose, categorize, and treat. MS has an autoimmune component that involves the production of B-cell receptors (BCRs) and immunoglobulins (Igs) that are associated with disease pathophysiology. We reanalyzed all publicly available RNA sequencing data from MS patients and extracted over 11 million BCR immunoglobulin heavy chain (IGH) sequences obtained from a variety of tissue sources. We developed a new decoder-only BCR DNA embedding model that outperforms state-of-the-art BCR and general-purpose protein language models on sequence embedding tasks. We then trained a language model classifier capable of identifying BCR sequences associated with MS. Using low-dimensional representations of whole repertoire embeddings combined with sequence-disease predictions, we can distinguish MS patient repertoires from healthy, infectious disease, or other autoimmune disease repertoires. Our models also successfully rank known MS-associated myelin-binding IgG sequences relative to controls. These findings provide a methodological foundation for BCR-based MS detection and could facilitate identification and study of disease-associated antibodies from blood.

**Significance:** Autoimmune diseases are difficult to diagnose and treat. Circulating adaptive immune cells contain accessible information about a patient’s present and past immune experiences. To better use this information in the context of multiple sclerosis, we extracted a comprehensive dataset of B-cell receptor sequences from archival data, developed a new DNA foundation model to embed these sequences, and applied machine learning methods to classify sequence disease association and patient disease state. These findings will advance our ability to model and predict multiple sclerosis and other diseases.
