## Supplemental Table 1 for "Language Model Embedding Classifiers Enable Identification of Multiple Sclerosis-Associated BCRs and Repertoires"

### Sheet: Sheet1
TRUST4 SRA studies: pre-sampling statistics (all chain types, unfiltered)
BioProject	Diseases	N seqs	Tissues	% IgM	% IgG	% IgA	% IGK	% IGL	% TCR	N female	N male	Median age	Year
PRJNA732389	Control / Multiple sclerosis	179993	Blood	2.6	1.9	3.9	28.7	17.9	37.6	0	0	NA	2021
PRJNA579190	Healthy / Multiple sclerosis / Susac syndrome	10442550	Blood	0	0	0	0	0	100	31	15	36.5	2019
PRJNA1086179	Healthy / Multiple sclerosis	4427	Blood	3.6	0.2	0.5	67.6	21.2	3.9	0	0	NA	2024
PRJNA433845	Control / Multiple sclerosis	2880	Blood	0	0	0	18.1	11.2	69.8	18	12	37	2018
PRJNA549712	Healthy / Multiple sclerosis / Neurosarcoidosis / NMO / Uveitis	3131832	Blood, CSF	10.6	4.8	5.3	39.1	19.1	8.7	21	8	37	2019
PRJNA1001267	Multiple sclerosis	215384	Blood	5.3	7.3	11.6	27	9.5	34.1	15	5	41	2023
PRJNA258216	ALS / Healthy / Multiple sclerosis / Sepsis / Type 1 Diabetes	79297	Blood	2.1	0.6	1.4	24.5	16.5	51	15	2	35	2014
PRJNA985743	Healthy / Multiple sclerosis	292499	Blood	6.8	2.2	3.5	16.6	5.7	58.6	0	0	NA	2023
PRJNA513835	Autoimmune encephalitis / Control / Multiple sclerosis / Subclinical neuro-inflammation	202791	CSF	1.7	22	1.9	17.5	10	43.1	14	2	39	2022
PRJEB40348	Healthy / Multiple sclerosis	1843359	Blood	0	0	0	31.5	11.7	0	11	4	37	2021
PRJNA576512	Control / Multiple sclerosis	22524	Brain	1.9	24.3	1.1	38	18.3	2.2	0	0	NA	2019
PRJNA544731	Control / Multiple sclerosis	246	Brain	2.4	4.1	0	63.8	21.1	5.3	8	6	49	2019
PRJNA280417	Multiple sclerosis	6543760	Blood	0	0	0	0	0	100	10	0	14	2015
PRJNA780931	Behcet’s disease / Multiple sclerosis / Viral encephalitis	1302396	Blood, CSF	15.7	25.3	17.7	33.8	6.3	0.2	9	3	28	2021
PRJNA946811	Control / Multiple sclerosis	253	Brain	0	2.8	0	13.4	2.8	77.1	4	8	64	2023
PRJNA575241	Idiopathic intracranial hyertension / Multiple sclerosis	1538	Blood, CSF	0.2	0.1	0.1	17.1	25.6	56.4	8	3	35	2019
PRJNA996357	Multiple sclerosis	105843	CSF	1.5	12.1	0.5	46	6.6	31.4	5	6	26	2023
PRJNA1054089	Multiple sclerosis	78548	Blood	8.6	3.7	5.4	19.8	6.9	48.7	6	4	36.5	2023
PRJNA517691	Multiple sclerosis	6412114	Blood, CSF	57.9	41.4	0	0	0	0	6	4	34.5	2019
PRJEB34207	Healthy / Multiple sclerosis	15723	Blood	12	0.5	4	57.1	8.4	0.3	0	0	NA	2020
PRJNA391285	Healthy / Multiple sclerosis	863	Brain	0	0.3	0	72.9	22	3.1	0	0	NA	2017
PRJNA765133	Multiple sclerosis	38196	Blood	6.5	5.3	5.7	35.6	11.5	30.1	6	3	37	2021
PRJNA906479	Multiple sclerosis	9003551	Blood	53.8	13	19.3	0	0	0	7	1	28	2022
PRJNA770774	Multiple sclerosis	17036	Blood	5.6	2.5	6.9	30.8	13.5	30.6	4	2	48.5	2021
PRJNA866296	Multiple sclerosis	64360	CSF	6.4	2.9	0.4	16.7	3.2	66.1	6	0	30.5	2022
PRJNA891737	COVID / FTD / Narcolepsy / Parkinson	6724	Blood, Brain	0	0	0	0	0.1	99.9	1	5	72	2022
PRJNA891738	Multiple sclerosis	16110	Brain	0.1	0.8	0	1.5	0.3	97.1	4	2	68.5	2022
PRJEB39323	Control / Multiple sclerosis	552	Brain	2.7	3.4	0.7	49.8	39.3	3.1	0	0	NA	2023
PRJNA248475	Multiple sclerosis	1606451	Brain	19.1	53	10.6	0	0	0	3	2	63	2014
PRJNA508944	Healthy / Multiple sclerosis	836	Brain	0	0.2	0	71.3	23.4	3.6	0	0	NA	2018
PRJNA521868	Healthy / Multiple sclerosis	292	Blood	5.5	4.1	1	13.7	9.2	52.7	0	0	NA	2019
PRJNA532649	Multiple sclerosis	60266	Brain	0.2	24	0.1	46.8	22.1	1	0	3	61	2019
PRJNA856675	Control / Multiple sclerosis	19	Brain	0	15.8	5.3	26.3	21.1	5.3	3	1	55.5	2022
PRJNA429427	Multiple sclerosis	564562	Blood	3.9	5.5	14.1	45.3	29.8	0	3	0	41	2018
PRJNA982783	Multiple sclerosis / Stroke	273	Brain	0	26.7	0	51.6	17.2	2.9	2	0	71.5	2023
PRJEB32763	Multiple sclerosis	910284	Blood, CSF	35.8	13.7	23.4	0.1	0	0	1	0	38	2020
PRJNA248411	Multiple sclerosis	9658	Blood	64.3	35.1	0	0	0	0	1	0	54	2014
PRJNA259873	Multiple sclerosis	39	Brain	0	0	0	97.4	0	0	1	0	36	2014
PRJNA277352	Healthy / Multiple sclerosis	56479	Blood	4.3	2.2	4.8	29.4	12.4	39.1	0	0	NA	2015
PRJNA277876	Healthy / Multiple sclerosis	11196	Blood	0	0	0	0	0.1	99.9	0	0	NA	2015
PRJNA30709	Multiple sclerosis	328497	Blood	8.7	2.1	4.2	24.9	12	40.4	0	0	NA	2021
PRJNA564629	Healthy / Multiple sclerosis	1712423	Blood	0.1	0	0.1	0.2	0.1	99.5	32	30	37	2019
PRJNA566011	Control / Multiple sclerosis	4231	Brain	3.6	18.8	9.7	38.6	16.6	3	1	1	NA	2019
PRJNA631782	Healthy / Multiple sclerosis	3179	Blood	0	0	0.1	34.4	19.8	44.6	0	0	NA	2020
PRJNA668109	Healthy / Multiple sclerosis	118584	Blood	7.8	4.8	6.3	25.1	7.3	41.5	1	1	NA	2020
PRJNA675854	Healthy / Multiple sclerosis	17528	Blood	14.7	2.3	5.7	10.8	5	41.7	0	0	NA	2020
PRJNA684320	Multiple sclerosis	10159	CSF	0.4	7.8	0.4	49.1	25.1	16.5	0	0	NA	2020
PRJNA708208	Multiple sclerosis	25880	Blood	0.1	0	0	0.1	0.1	99.7	0	0	NA	2021
PRJNA721683	Multiple sclerosis	173657	CSF	0.9	4.6	1	22.3	12.6	49.8	5	1	30	2021
PRJNA721691	Healthy / Multiple sclerosis	5408	Blood	0.8	0.1	0	1.3	0.2	97.2	0	0	NA	2021
PRJNA723767	Multiple sclerosis	90099	Blood, CSF	1.4	0.6	0.5	4.3	3.1	89.1	0	0	NA	2021
PRJNA727413	Multiple sclerosis	21859	Blood	0.2	0	0	75.9	23.7	0.1	0	0	NA	2021
PRJNA743676	Multiple sclerosis	5	Brain	0	0	0	100	0	0	1	3	66.5	2021
PRJNA795499	Healthy / Multiple sclerosis	9178	Blood	2.6	1.5	7	21.9	10.8	50.3	0	0	NA	2022
PRJNA797780	Multiple sclerosis	145118	Blood	0	0	0	0	0	100	0	0	NA	2022
PRJNA860953	Control / Multiple sclerosis	879	Brain	0.3	9.1	0	51.9	32.1	1.1	0	0	NA	2022
PRJNA869957	Healthy / Multiple sclerosis	438053	Blood	9.6	11.7	8.6	40	22.4	0	0	0	NA	2022
PRJNA885014	Control / Multiple sclerosis	455	Brain	3.5	10.8	0.2	49	14.9	5.9	0	0	NA	2022
PRJNA930742	Multiple sclerosis	1	Brain	0	0	0	0	0	100	0	1	56	2023
PRJNA947570	Multiple sclerosis	278	Blood, CSF	0.7	1.1	1.1	26.6	30.2	33.5	0	0	NA	2023
